# Aluminium induces suberin biosynthesis in barley roots via ABA

**DOI:** 10.1101/2024.10.27.620472

**Authors:** Hongjun Meng, Qihui Zhang, Tino Kreszies, Ivan F. Acosta, Lukas Schreiber

## Abstract

Aluminum (Al) toxicity is a major factor limiting plant growth in acidic soils. The beneficial element silicon (Si) can mitigate some effects of Al. However, the impact of Al on suberized apoplastic barriers in roots are largely unknown while the effects of Si on suberin remains controversial.

This study employed physiological, histochemical, and analytical methods, along with Laser Capture Microdissection (LCM) RNA-sequencing, to explore the effects of Al and Si on suberin development in barley (*Hordeum vulgare* L.), a species sensitive to Al stress.

Exposure of barley seedlings to Al resulted in increased suberin deposition, which could be restored with the addition of Si, particularly in the root endodermis. Gene expression analyses using LCM RNA-seq across different root tissues demonstrated that Al-induced suberin biosynthesis is mainly regulated by the abscisic acid (ABA) pathway. In addition, the application of fluridone, an inhibitor of ABA synthesis and a suberin mutant, further supported the pivotal role of ABA in the Al response and the role of suberin in influencing Al uptake.

Our findings underscore the complex interplay between Al stress and suberin biosynthesis in barley, providing insights into potential strategies for enhancing crop resilience to Al toxicity.
