## Supplementary material for "Aluminium induces suberin biosynthesis in barley roots via ABA": Table S1

### Sheet: Sheet1
Primer name	Sequence 5'-3'	Notes
Actin-Forward	GGCACACTGGTGTCATGGT	primer for qPCR
Actin -Reverse	GCGCCTCATCACCAACATA	primer for qPCR
HvCYP86A1-Forward	AGCTTCAGCTGTTGTTACTGG	primer for qPCR
HvCYP86A1-Reverse	TCCCTGGATGTTGCGTATGT	primer for qPCR
HvCYP86B1-Forward	TAGTGGTCTGATTCGCTGCC	primer for qPCR
HvCYP86B1-Reverse	CTATCCCTCACCAGACCCGA	primer for qPCR
GADPH-Forward	TGCTGCCAAGGCTGTTGGTAAG	primer for qPCR
GADPH-Reverse	AGTGGGAACCCGGAAAGACATAC	primer for qPCR
NCED1-Forward	CCAGCACTAATCGATTCC	primer for qPCR
NCED1-Reverse	GAGAGTGGTGATGAGTAA	primer for qPCR
NCED2-Forward	CATGGAAAGAGGAAGTTG	primer for qPCR
NCED2-Reverse	GAAGCAAGTGTGAGCTAAC	primer for qPCR
Ao5b-Forward	TTGGCGTTGTGATTGCTGAGAC	primer for qPCR
Ao5b-Reverse	AAAACGGGGGAGGATGGAAGTA	primer for qPCR
BG8-Forward	CCCCGGCCAGGCGTATTCC	primer for qPCR
BG8-Reverse	TCCCAGGCTTATTCGTCATCCA	primer for qPCR
ABA8-OH1-Forward	AGCACGGACCGTCAAAGTC	primer for qPCR
ABA8-OH1-Reverse	TGAGAATGCCTACGTAGTG	primer for qPCR
ABA8-OH2-Forward	GAGATGCTGGTGCTCATC	primer for qPCR
ABA8-OH2-Reverse	ACGTCGTCGCTCGATCCAAC	primer for qPCR
PYL5-Forward	CCGCCGGCAGAATAACGAC	primer for qPCR
PYL5-Reverse	CCCTCCCGAGAAAAAGCAAAGA	primer for qPCR
PYL4-Forward	CCCCCTCCGGTCAACTCTCG	primer for qPCR
PYL4-Reverse	CCACCACCACCACCACGGATTT	primer for qPCR
PP2C4-Forward	TGGCCTCTGGGATGTATTGTCG	primer for qPCR
PP2C4-Reverse	GAGCCGCTGGATCTGGGGAGTC	primer for qPCR
ABI5-Forward	CCGGTCCCTGTTGCCCCTAAAG	primer for qPCR
ABI5-Reverse	CGCCGCCCATACCGAG	primer for qPCR
Universal RP	tgtggtctcaAGCGtaatgccaactttgtac	Universal RP to generate sgRNA amplicons for Golden Gate cloning. Adds BsaI recognition site (blue), cloning overhang (underlined), and sgRNA template (bold italics)
HvCYP86B1-sg1	tgtggtctcaCTTGTTCACTAACCTGCACTGCGgttttagagctagaaatagcaag	FP for sgRNA1. Adds BsaI recognition site (blue), overhang (underlined), 20-bp sgRNA target sequence (red), and sgRNA template (bold italics)
HvCYP86B1-sg2	tgtggtctcaCTTGACTCGGCGGAGTGGAACTCTgttttagagctagaaatagcaag	FP for sgRNA2. Adds BsaI recognition site (blue), overhang (underlined), 20-bp sgRNA target sequence (red), and sgRNA template (bold italics)
Hygromycin resistance gene-F	GCGATTGCTGATCCCCATGT	FP to genotype transgenic plants
Hygromycin resistance gene-R	GGCGTCGGTTTCCACTATCG	RP to genotype transgenic plants
HvCYP86B1-F	TGCTCCCGTCCCTCCTCCTC	FP to amplify and sequence region targeted for CRISPR
HvCYP86B1-R	GTGAGGCGGAGGAGAACGT	RP to amplify and sequence region targeted for CRISPR
