## Supplementary material for "Aluminium induces suberin biosynthesis in barley roots via ABA": Table S4

### Sheet: kegg  Alen-CKen cutin suberin w
	Gene ID	kegg_pathway_term	KEGG Pathway Term Level1	KEGG Pathway Term Level2	log2 (Al_ep / CK_ep)	log2 (Al_co / CK_co)	log2 (Al_en / CK_en)	log2 (Al_st / CK_st)
Cytochrome P450 family protein	HORVU.MOREX.r2.1HG0034810	73	Metabolism	Lipid metabolism	-1.94792	-2.34371	-1.52553	-1.19794
Cytochrome P450 family protein	HORVU.MOREX.r2.4HG0343140	73	Metabolism	Lipid metabolism	-6.18622	-3.82832	-8.99074	-5.23502
Cytochrome P450	HORVU.MOREX.r2.2HG0136560	73	Metabolism	Lipid metabolism	0.911339	0.968344	2.68143	0.04107
Cytochrome P450	HORVU.MOREX.r2.3HG0197470	73	Metabolism	Lipid metabolism	7.86424	4.11113	2.09346	7.22233
Cytochrome P450 family protein	HORVU.MOREX.r2.3HG0197510	73	Metabolism	Lipid metabolism	-5.1455	-7.71735	-7.56503	-7.62444
Cytochrome P450	HORVU.MOREX.r2.3HG0251350	00071+++00073	Metabolism	Lipid metabolism	-0.268196	-1.35636	-3.65352	-0.957493
Cytochrome P450	HORVU.MOREX.r2.1HG0046900	73	Metabolism	Lipid metabolism	8.34786	8.88071	7.56073	8.25039
Caleosin	HORVU.MOREX.r2.7HG0555560	73	Metabolism	Lipid metabolism	0.103354	0.233981	1.38695	0.685528
Caleosin	HORVU.MOREX.r2.2HG0149900	73	Metabolism	Lipid metabolism	2.72533	1.0829	3.13949	5.00368
Transferase	HORVU.MOREX.r2.2HG0107530	73	Metabolism	Lipid metabolism	-0.256071	-3.47774	-2.45099	-0.38993
Caleosin	HORVU.MOREX.r2.4HG0329220	73	Metabolism	Lipid metabolism	-3.45804	-2.7025	-1.88006	-2.06867
Fatty acid hydroxylase superfamily protein	HORVU.MOREX.r2.2HG0150000	73	Metabolism	Lipid metabolism	9.50568	10.4341	8.13908	6.9838
Oxygen-dependent choline dehydrogenase	HORVU.MOREX.r2.3HG0210890	73	Metabolism	Lipid metabolism	1.32417	-6.90226	-7.80339
Fatty acyl-CoA reductase	HORVU.MOREX.r2.4HG0276830	00073+++04146	Metabolism+++Cellular Processes	Lipid metabolism+++Transport and catabolism	-1.82277	-9.0309	-7.44756	-5.68646
Fatty acyl-CoA reductase	HORVU.MOREX.r2.7HG0598950	00073+++04146	Metabolism+++Cellular Processes	Lipid metabolism+++Transport and catabolism	4.84038	5.13153	-7.33923
Oxygen-dependent choline dehydrogenase	HORVU.MOREX.r2.5HG0394140	73	Metabolism	Lipid metabolism	-4.41716	-4.70518	-7.75802	-4.15498
Fatty acid hydroxylase superfamily	HORVU.MOREX.r2.6HG0472090	73	Metabolism	Lipid metabolism	2.45103	2.7652	4.44871	3.46905
